# Geographically structured genomic diversity of non-human primate-infecting *Treponema pallidum* subsp. *pertenue*

**DOI:** 10.1101/848382

**Authors:** Benjamin Mubemba, Jan F. Gogarten, Verena J. Schuenemann, Ariane Düx, Alexander Lang, Kathrin Nowak, Kamilla Pléh, Ella Reiter, Markus Ulrich, Anthony Agbor, Gregory Brazzola, Tobias Deschner, Paula Dieguez, Anne-Céline Granjon, Sorrel Jones, Jessica Junker, Erin Wessling, Mimi Arandjelovic, Hjalmar Kuehl, Roman M. Wittig, Fabian H. Leendertz, Sébastien Calvignac-Spencer

## Abstract

**Background:** Increasing evidence suggests many non-human primate (NHP) species in sub-Saharan Africa are infected with *Treponema pallidum* subsp. *pertenue* (TPE), the bacterium causing yaws in humans. In humans, yaws is characterized by lesions of the extremities and face, while *Treponema pallidum* subsp. *pallidum* (TPA) causes venereal syphilis and is characterized by primary lesions on the genital, anal or oral mucosae, and has not been detected in NHPs. Due to a paucity of genetic data, it remains unclear whether other *Treponema pallidum* (TP) subspecies found in humans also occur in NHP and how the genomic diversity of TPE lineages that do occur in NHPs is distributed across hosts and space.

**Methodology:** We observed a combination of yaws- and syphilis-like symptoms in sooty mangabeys (*Cercocebus atys atys*) in Taï National Park (TNP), Côte d’Ivoire and collected swabs and biopsies from symptomatic animals. We also collected NHP bones from eight species from TNP, as well as from 19 species at 12 field sites across sub-Saharan Africa. Samples were screened for TP DNA using PCRs. In-solution hybridization capture coupled with high throughput sequencing was used to sequence TP genomes from positive samples.

**Principal findings:** We generated four nearly complete TP genomes from biopsies and swabs and five partial genomes from bones. Phylogenomic analyses revealed that both syphilis- and yaws-like lesions of sooty mangabeys within a single social group in TNP were caused by TPE. All TPE genomes determined from these sooty mangabeys were different and exhibited divergence levels not observed in TPE from a single species at any other field site where the disease seems to be epizootic. In general, simian TPE isolates did not form monophyletic clades based on host species or the type of symptoms caused by an isolate, but rather clustered based on geography.

**Conclusions:** There is a large diversity of TPE strains infecting NHPs in TNP. Our observations within a single social group of sooty mangabeys do not support the epizootic spread of a single clone, but rather points towards frequent independent introductions of the bacterium, which can cause syphilis- and yaws-like lesions. On a larger scale, the geographic clustering of TPE genomes might be compatible with cross-species transmission of TPE within ecosystems or environmental exposure leading to acquisition of closely related strains.

**Author’s summary:** Individuals in several populations of wild non-human primates (NHP) in sub-Saharan Africa are infected with *Treponema pallidum* subsp. *pertenue* (TPE), a pathogen causing yaws disease in humans. In humans, yaws is characterized by skin lesions of the extremities and face. In contrast, *Treponema pallidum* subsp. *pallidum,* which causes venereal syphilis in humans, has not been observed in NHPs. We describe a combination of yaws- and syphilis-like symptoms in a sooty mangabey (*Cercocebus atys atys*) social group in Taï National Park (TNP), Côte d’Ivoire. We sampled lesioned animals and collected and tested NHP bones from field sites across sub-Saharan Africa. We were able to reconstruct four genomes from swabs/biopsies and five partial genomes from bone samples. Phylogenomic analyses revealed that syphilis-like lesions and yaws-like lesions in TNP were caused by a large diversity of TPE strains. Additionally, simian TPE isolates did not form monophyletic clades based on the host species or the types of symptoms caused by an isolate, but rather clustered by geographic origin. This is suggestive of cross-species transmission of TPE within ecosystems or environmental exposure leading to acquisition of closely related strains.
