## supplementary material 2 for "Geographically structured genomic diversity of non-human primate-infecting *Treponema pallidum* subsp. *pertenue*"

### Sheet: Table S2_3_50_TPE_TEN_Patristic
	'Procolobus.badius_Bone_Tai_105'	'Chlorocebus.sabaeus_Genital_NKNP2'	'Chlorocebus.sabaeus_Genital_NKNP1'	'Chlorocebus.sabaeus_Face_Gambia_1'	'Chlorocebus.sabaeus_Face_Gambia_2'	Fribourg_Blanc	'Cercocebus.atys_Bone_Boe_092'	'Cercocebus.atys_Genital_2116'	'Cercocebus.atys_Genital_5847'	'Cercocebus.atys_Genital_2117'	'Cercocebus.atys_Face_1863'	'Cercocebus.atys_Face_1864'	'Papio.anubis_Genital_LMNP2'	Papio.anubis_Genital_LMNP1'
'Procolobus.badius_Bone_Tai_105'	0	0.074548	0.074656	0.06813	0.06813	0.068063	0.074839	0.045406	0.055663	0.045518	0.051616	0.073202	0.179469	0.182417
'Chlorocebus.sabaeus_Genital_NKNP2'	0.074548	0	0.00117	0.034284	0.034284	0.034217	0.040993	0.044064	0.054321	0.044176	0.050274	0.07186	0.179925	0.182873
'Chlorocebus.sabaeus_Genital_NKNP1'	0.074656	0.00117	0	0.034392	0.034392	0.034325	0.041101	0.044172	0.054429	0.044284	0.050382	0.071968	0.180033	0.182981
'Chlorocebus.sabaeus_Face_Gambia_1'	0.06813	0.034284	0.034392	0	0	0.024217	0.030993	0.037646	0.047903	0.037758	0.043856	0.065442	0.173507	0.176455
'Chlorocebus.sabaeus_Face_Gambia_2'	0.06813	0.034284	0.034392	0	0	0.024217	0.030993	0.037646	0.047903	0.037758	0.043856	0.065442	0.173507	0.176455
Fribourg_Blanc	0.068063	0.034217	0.034325	0.024217	0.024217	0	0.030926	0.037579	0.047836	0.037691	0.043789	0.065375	0.17344	0.176388
'Cercocebus.atys_Bone_Boe_092'	0.074839	0.040993	0.041101	0.030993	0.030993	0.030926	0	0.044355	0.054612	0.044467	0.050565	0.072151	0.180216	0.183164
'Cercocebus.atys_Genital_2116'	0.045406	0.044064	0.044172	0.037646	0.037646	0.037579	0.044355	0	0.010257	0.004588	0.010686	0.032272	0.150783	0.153731
'Cercocebus.atys_Genital_5847'	0.055663	0.054321	0.054429	0.047903	0.047903	0.047836	0.054612	0.010257	0	0.014845	0.020943	0.042529	0.16104	0.163988
'Cercocebus.atys_Genital_2117'	0.045518	0.044176	0.044284	0.037758	0.037758	0.037691	0.044467	0.004588	0.014845	0	0.008632	0.030218	0.150895	0.153843
'Cercocebus.atys_Face_1863'	0.051616	0.050274	0.050382	0.043856	0.043856	0.043789	0.050565	0.010686	0.020943	0.008632	0	0.027596	0.156993	0.159941
'Cercocebus.atys_Face_1864'	0.073202	0.07186	0.071968	0.065442	0.065442	0.065375	0.072151	0.032272	0.042529	0.030218	0.027596	0	0.178579	0.181527
'Papio.anubis_Genital_LMNP2'	0.179469	0.179925	0.180033	0.173507	0.173507	0.17344	0.180216	0.150783	0.16104	0.150895	0.156993	0.178579	0	0.002948
Papio.anubis_Genital_LMNP1'	0.182417	0.182873	0.182981	0.176455	0.176455	0.176388	0.183164	0.153731	0.163988	0.153843	0.159941	0.181527	0.002948	0
		0.00117	NKNP
		0	Gambia
									0.0202566	TNP			0.002948	LMNP
